# Contact-phagy remodels ER-mitochondria contact sites

**DOI:** 10.64898/2026.11.10.765636

**Authors:** Adriana Covarrubias-Pinto, Alexis González, Natalia Jimenez-Moreno, Carla Salomo-Coll, Sergio Alejandro Poveda-Cuevas, Rubina Kazi, Ashwin Balakrishnan, Pratima Verma, Javier Lizarrondo, Marisa Di Monaco, Borna Markusic, Isabeli Y.A. Osama, Ah Jung Heo, Matthias Koch, Yangxue Fu, Uxia Gestal-Mato, Jana Hoffman, Rajeshwari Rathore, Marion Basoglu, Elena Polishchuk, Thorsten Mosler, Stefan Eimer, Gerhard Hummer, Ana J. García-Sáez, Mike Heilemann, Florian Wilfling, Ramachandra M. Bhaskara, Simon Wilkinson, Ivan Dikic

## Abstract

Membrane contact sites between the endoplasmic reticulum (ER) and other organelles coordinate cellular organization, metabolism and stress responses, yet how these interfaces are selectively remodeled and removed remains poorly understood. Here we identify a selective autophagy pathway that targets defined ER-mitochondria contact-site (ERMCS) subdomains for turnover, a process we term Contact-phagy. The ER-resident chaperone SIGMAR1 forms a functional complex with the ER-phagy receptor CCPG1, and SIGMAR1– CCPG1 nanoclusters define ERMCS-associated sites of autophagy initiation. Contact-phagy is selectively engaged by metabolic and mitochondrial stress and promotes turnover of defined contact-site components without broadly affecting general ER-phagy, mitophagy or bulk autophagy. At these sites, SIGMAR1–CCPG1 function is coupled to mitochondrial fission: MFF promotes DRP1 recruitment to ERMCS, whereas loss of CCPG1 or SIGMAR1 causes abnormal persistence and clustering of DRP1 and MFF, accompanied by altered mitochondrial remodeling. Loss of CCPG1 further disrupts ER-mitochondria organization and mitochondrial function in pancreatic tissue, while pancreatic cancer cells depend on CCPG1 and SIGMAR1 for organelle integrity and bioenergetic capacity. Together, our findings establish Contact-phagy as a selective pathway for the turnover of defined organelle contact site subdomains and suggest a broader principle by which interorganelle interfaces are maintained.
