## Supplementary Table 1-2 for "Contact-phagy remodels ER-mitochondria contact sites"

### Sheet: Table 1 Coarse-grained
CCPG11-250	SIGMAR1	Region(s)	Counts (pair residues)	sum(⟨Contact⟩)	error_Contact	Interaction (%)
H233	W11, A10, W9, A12, L14, R8, R7, L15, G6, V5, W3, A13, A4	Transmembrane, TM/Cytosolic	13	11.1	0.6	VDW (62), π-π (23), Cation-π (15)
L215	L218, Y217, F219, V26, T216, W27, L30, L214, W29, G31, T215, T23, T32, E213	Transmembrane, TM/Interfacial	14	10.7	0.9	Hydrophobic (57), VDW (43)
C218	V26, T23, W27, V25, Q24, L22, W29, L28, V21, L218, T32, Y217	Transmembrane, TM/Interfacial	12	10	1.0	VDW (67), Polar (33)
K217	V26, W29, T32, V25, G31, Q33, L30, W27, L218, F219, L22, S34	Transmembrane, TM/Interfacial	12	9	1.0	VDW (75), Cation-π (25)
M229	L14, L15, V18, L16, W11, A17, A13, A19, A12	Transmembrane	9	7	0.9	Hydrophobic (100)
I225	V18, L22, A19, V21, L15, A17, A20, L14, T23	Transmembrane	9	7	1.0	Hydrophobic (89), VDW (11)
V219	V26, L218, L22, F219, Y217, T23, W27	Transmembrane, TM/Interfacial	7	5.3	0.7	Hydrophobic (86), VDW (14)
L221	L22, V26, V25, T23, V18, V21, W29	Transmembrane	7	4.9	0.8	Hydrophobic (86), VDW (14)
T237	W11, R7, R8, G6, V5, W3	Transmembrane, TM/Cytosolic	6	4.3	0.3	VDW (100)
A222	L22, V18, T23, V21	Transmembrane	4	3	0.7	Hydrophobic (75), VDW (25)
A226	V18, L15, W11, L22	Transmembrane	4	2.8	0.7	Hydrophobic (100)
F234	W11, R8, R7, L15	Transmembrane	4	2.6	0.5	Hydrophobic (50), Cation-π (50)
S228	V18, W11, L14, L15	Transmembrane	4	2.6	0.7	VDW (100)
G230	L15, W11, L14	Transmembrane	3	2.1	0.5	VDW (100)
I227	W11, L15, V18	Transmembrane	3	1.8	0.7	Hydrophobic (100)
F211	Y217, E213, L30, T216, G31, T32, W27, S34, L218, V26, W29, L214, Q33, S99, L28, T215, R39, L100, E102, F219, V25, Q24, F35, T23	Interfacial, TM/Interfacial, Interfacial/Cytosolic	24	18	2.0	Hydrophobic (50), VDW (46), Cation-π (4)
S212	Y217, L218, T216, Q221, F219, G220, D222, T215, S34, E213, Q38, P223, T32, R39, L214, Q33	Interfacial, Interfacial/Cytosolic	16	13	1.0	Polar (50), VDW (50)
Q210	T32, S34, F35, Q33, V36, Q38, G31, E40, F37, Y217, L30, R39, T216, D222, W29	Interfacial, TM/Interfacial, Interfacial/Cytosolic	15	12.4	1.0	VDW (60), Polar (40)
S213	T32, G31, S34, Q33, T216, L30, Y217, W29, Q38, D222, L218, V26, F35, F219, P223, Q221	Interfacial, TM/Interfacial, Interfacial/Cytosolic	16	12.1	1.0	VDW (56), Polar (44)
G214	T32, V26, L30, Y217, W29, W27, L218, S34, T216, Q33, V25	Interfacial, TM/Interfacial	11	8.2	0.9	VDW (100)
N216	L218, F219, Y217, T216, G220, Q221, T32	TM/Interfacial	7	5.1	0.9	Polar (57), VDW (43)
K208	E40, E41	Interfacial/Cytosolic	2	1.7	0.2	Ionic (salt bridge) (100)
R209	E40, E41	Interfacial/Cytosolic	2	1.4	0.4	Ionic (salt bridge) (100)
L194	Y49, Q48, A50, R47, A46, A57, L45, L61, R60, F58, L56, S59, G51, H54, I62, Q44, V63, I129, E64, L65, S130, E41, I128, G131, A43, I42	Cytosolic	26	20	2.0	Hydrophobic (58), VDW (42)
V195	Q44, I42, L45, A43, R47, Y49, A46, E41, L61, R60, E64, V63, L65, I62, I128, I129, Q48, L68, R66, E40, S130, F37, A50, T127	Cytosolic	24	17	2.0	Hydrophobic (58), VDW (42)
R193	Y49, Q48, R47, A50, L52, G51, H54, A46, R60, L61, A57, Q44, I129, G131, F58, D53	Cytosolic	16	12	2.0	VDW (75), Cation-π (19), Ionic (salt bridge) (6)
D192	Y49, Q48, R47, A50, L52, G51, L56, H54, L45, R60, A57, L61, D53, A46, Q44	Cytosolic	15	11	1.0	VDW (80), Ionic (salt bridge) (20)
F175	S59, F58, I62, R60, L61, W169, M170, L106, V171, F107, G108, V63, C94, L65, S130, W164	Cytosolic	16	10	2.0	Hydrophobic (69), VDW (25), Cation-π (6)
E191	H54, R60, R47	Cytosolic	3	2	0.7	Ionic (salt bridge) (100)

### Sheet: Table 2 Atomistic
CCPG1197-250	SIGMAR1	Region(s)	Counts (pair residues)	sum(⟨Contact⟩)	error_Contact	Interaction (%)
C218	V25, W29, V26, L22	Transmembrane	4	2	0.8	VDW (100)
L215	W29, Y217, T32	Transmembrane, TM/Interfacial	3	1.9	0.3	Hydrophobic (67), VDW (33)
M229	L14, V18, W11, L15	Transmembrane	4	1.6	0.8	Hydrophobic (100)
L221	V25, L22, V21	Transmembrane	3	1.5	0.7	Hydrophobic (100)
I225	V18, L22	Transmembrane	2	0.9	0.5	Hydrophobic (100)
A222	L22	Transmembrane	1	0.3	0.4	Hydrophobic (100)
H233	W11	Transmembrane	1	0.3	0.5	π-π (100)
F211	W29, T32, Q33, S34, V36, F35	Interfacial, TM/Interfacial, Interfacial/Cytosolic	6	2.4	0.8	Hydrophobic (50), VDW (50)
S212	Y217, W29	Interfacial, TM/Interfacial	2	1.3	0.2	Polar (50), VDW (50)
R209	E213, D222	Interfacial, Interfacial/Cytosolic	2	0.6	0.3	Ionic (salt bridge) (100)
R243	R7	TM/Cytosolic	1	0.08	0.07	VDW (100)
N216	Y217	TM/Interfacial	1	0.9	0.2	Polar (100)
G214	W29	TM/Interfacial	1	0.7	0.5	VDW (100)
V219	Y217	TM/Interfacial	1	0.4	0.3	Hydrophobic (100)
Q210	W29	TM/Interfacial	1	0.3	0.4	VDW (100)
K208	D222, E41	Interfacial/Cytosolic	2	0.3	0.3	Ionic (salt bridge) (100)
E197	R67, R60	Cytosolic	2	0.2	0.1	Ionic (salt bridge) (100)
K204	E41	Cytosolic	1	0.09	0.06	Ionic (salt bridge) (100)
